# Reductive death is averted by an ancient metabolic switch

**DOI:** 10.1101/2025.11.24.690166

**Authors:** Fasih M. Ahsan, Jen F. Rotti, Armen I. Yerevanian, Sinclair W. Emans, Nicole L. Stuhr, Jose A. Aceves-Salvador, Wei Wang, Daniel J. Baker, Dimitra Pouli, Owen S. Skinner, Michael D. Blower, Alexander A. Soukas

## Abstract

Biguanides, including metformin, the world’s most prescribed oral hypoglycemic, extend health-span and lifespan in vertebrates and invertebrates. Given the widespread use and apparent safety of metformin, it is assumed that its effects are not associated with toxicity, except when in marked excess. Here we determine that accumulation of damaging reducing equivalents is an unanticipated toxicity associated with biguanides, the defense against which requires post-transcriptional protection of *de novo* fatty acid biosynthesis. We demonstrate that biguanide treatment during impaired fatty acid biosynthesis drives NADPH toxicity, leading to catastrophic elevation of NADH/GSH reducing equivalents and accelerated death across metazoans. Multiple NADPH-generating interventions require fatty acid biosynthesis to prevent markedly shortened survival, indicating that this defense mechanism is broadly leveraged. We propose that fatty acid biosynthesis is a tunable rheostat which can minimize biguanide-induced reductive stress whilst maximizing its pro-longevity outcomes and serve as an exploitable vulnerability in reductive stress sensitive cancers.

**HIGHLIGHTS:**

- Biguanides inhibit cytosolic mRNA translation to extend lifespan in *C. elegans*.
- Fatty acid synthesis is translationally protected by eIF3 complex subunits.
- *pod-2*/*fasn-1* inactivation amplifies biguanide-induced reductive stress and death.
- NADPH-generating insults require fatty acid synthesis to buffer reductive stress.
