## Supplementary material for "Reductive death is averted by an ancient metabolic switch": Table S5

### Sheet: Introduction
Table S5. Raw and processed GC-MS lipidomics and LC-MS metabolomics data presented in this study. Related to Figures 3, 4, 5, 6, S5 and S6.

### Sheet: GC-MS Lipidomics - Live Dead
FAME Data (Total Sum Normalized)	Live OP50-1 + Vehicle			Live OP50-1 + 4.5 mM Phenformin			Mock Treated OP50-1 (2 hr) + Vehicle			Mock Treated OP50-1 (2 hr) + 4.5 mM Phenformin			1% PFA Treated OP50-1 (2 hr) + Vehicle			1% PFA Treated OP50-1 (2 hr) + 4.5 mM Phenformin
FA 16:0	8.78961	7.59754	8.81682	36.2901	34.6575	29.2028	7.61046	8.1123	8.57881	18.6353	12.4352	32.4235	16.7973	14.0331	20.1174	34.9023	30.8602	45.8574
FA 17:0 cyclo	1.24337	1.10367	1.03792	0.86873	0.2673	0.566954	1.22739	1.37859	1.36313	2.48261	28.6632	0.489249	1.00011	1.0835	1.10836	0.427034	0.635545	0.482038
FA 16:1	0.479269	0.820389	0.701445	0.646624	0.64932	0.549813	0.308409	0.340181	0.161533	0.553299	0.514783	0.53582	0.367489	0.417862	0.431809	0.635594	0.641995	0.725182
FA 17:0 anteiso	4.81219	4.6321	4.35926	1.06248	1.04398	1.53469	5.04706	4.89736	4.61404	1.81252	0.324284	0.857089	1.54741	1.36538	1.52167	0.767019	1.08854	0.43402
FA 16:1 DMA	0.0317876	0.0250395	0.0169341	0.0901323	0.0712106	0.0293815	0.0116097	0.0197443	0.0348863	0.0612481	0.0503266	0.0840207	0.0416031	0.0509545	0.070023	0.102149	0.0936813	0.121489
FA 16:0 hydroxy	0.00284991	0.00270826	0.00069032	0.0135407	0.0184441	0.0158908	0.00348814	0.00908797	0.00582646	0.0431913	0.00990433	0.0201859	0.0136573	0.00230146	0.00757861	0.0129946	0.0188314	0.0185262
FA 17:0 iso	1.97073	1.89481	1.5486	1.55137	1.60002	1.44588	2.06816	1.98269	1.87897	1.30496	0.408297	1.23246	2.45159	2.54405	2.38845	1.95777	1.86507	1.23711
FA 17:0 cyclo	6.25989	5.88757	7.24574	1.93255	2.38014	3.96186	7.56505	6.37873	7.3848	6.87882	3.65988	3.46121	6.64561	8.71072	6.69854	4.54526	4.57231	1.88119
FA 18:0 DMA	3.10211	3.22654	3.05673	2.3535	2.63874	2.58567	3.93372	3.54381	3.28393	4.37573	2.62413	2.76035	3.23261	3.43459	2.77464	2.78368	3.26424	1.30667
FA 17:0 dual cyclo	0.0249066	0.0262132	0.0325889	0.0633376	0.0675359	0.0691528	0.032535	0.00638487	0.045252	0.0409833	0.0634523	0.0834329	0.023601	0.0395508	0.0364792	0.0551026	0.0470427	0.0570473
FA 18:0	10.5852	9.9472	9.88857	30.9655	31.4151	20.8798	9.99388	9.66065	10.06	16.3609	17.5791	26.6998	15.2801	12.5217	16.7094	24.6001	23.3901	33.4413
FA 18:1	1.68065	1.66606	1.3822	2.83315	2.62587	1.19906	1.94234	2.08812	2.42872	1.18648	0.732232	1.57983	3.21967	2.93939	2.77998	2.57208	2.2173	1.83478
FA 18:1	25.1182	25.8156	26.952	4.32391	5.27851	14.0664	23.7902	22.9418	21.798	15.2131	7.9997	8.98603	14.8787	16.1542	12.6081	6.80495	7.96922	2.27531
FA 19:0 iso	3.02497	3.03455	2.70774	1.00994	1.12626	1.74625	3.50308	3.19126	3.44578	1.63908	1.02432	1.62667	2.63236	2.58173	2.4869	1.35667	1.55398	0.812821
FA 19:0 anteiso	0.118606	0.12546	0.0880457	0.0629094	0.0212067	0.136906	0.128368	0.117713	0.120169	0.122338	0.103814	0.0539564	0.0120303	0.0548811	0.0517707	0.0525353	0.0682238	0.0808227
FA 18:1 DMA	0.0432185	0.0514354	0.0406115	0.175478	0.0647091	0.0812356	0.0883091	0.0550467	0.0662217	0.041024	0.0757552	0.173136	0.0700869	0.0528137	0.134552	0.145326	0.0934422	0.162044
FA 18:2	6.37032	6.35099	5.40341	2.99263	3.15262	3.55276	5.53164	6.0383	4.81639	5.08247	3.0979	3.15181	4.52125	5.22554	4.22933	2.9562	3.38791	1.25548
FA 18:2	0.132774	0.15001	0.176953	0.0321374	0.0948093	0.127789	0.105997	0.0870845	0.106539	0.0716917	0.0711625	0.204295	0.0626764	0.0648799	0.0523784	0.156432	0.122437	0.29752
FA 18:3	1.8294	1.88516	1.7415	0.687918	0.855818	1.00822	1.83796	1.78323	1.95008	1.35077	0.808576	0.845021	1.56809	1.79373	1.66643	0.8827	1.03031	0.546586
FA 19:0 iso	0.177255	0.248257	0.183631	0.117199	0.0395069	0.148309	0.220514	0.216589	0.188376	0.24243	0.0575548	0.151102	0.196593	0.176704	0.136173	0.119599	0.204111	0.161247
FA 19:0 cyclo	0.331118	0.317704	0.24675	0.139101	0.219257	0.114887	0.393822	0.366364	0.366821	0.334976	0.154816	0.167227	0.306907	0.376052	0.238752	0.182113	0.158418	0.0958295
FA 19:0 cyclo	2.80234	2.65775	3.28624	1.17814	1.36631	1.63775	3.27718	2.87026	3.29466	2.86189	1.60047	1.16346	3.31816	3.86355	2.83715	2.02745	2.01861	0.630012
FA 19:0 dual cyclo	0.0289859	0.0231272	0.00395118	0.0395657	0.0165965	0.0326688	0.022269	0.00417818	0.00645553	0.0351783	0.0385884	0.144285	0.00769039	0.00685789	0.0131357	0.0488906	0.0462704	0.0258134
FA 18:4	0.048121	0.0533415	0.179076	0.395864	0.0350077	0.1492	0.0432451	0.0979503	0.0251759	0.100551	0.119881	0.0324765	0.0543155	0.103283	0.0839992	0.133356	0.0706094	0.0445366
FA 18:4	0.00293246	0.00795887	0.0104246	0.0197152	0.0196752	0.00898184	0.00936085	0.00405478	0.00291023	0.0301946	0.0475028	0.0409529	0.0114491	0.00548566	0.00915525	0.0146979	0.0406843	0.0930979
FA 20:0	0.952242	0.89372	0.969029	0.592907	0.662808	0.715577	0.914626	0.838707	0.809281	0.722886	0.527338	0.783582	0.664676	0.719112	0.680167	0.62741	0.715836	0.555967
FA 20:1	2.26739	2.35142	1.88527	1.04251	0.806129	1.6073	2.41003	2.95005	2.75548	0.930404	0.471057	1.29283	2.08285	1.81954	1.83339	0.856495	1.04716	0.327131
FA 20:1	0.639787	0.630808	0.74858	0.275986	0.21328	0.389109	0.598116	0.607924	0.558247	0.412175	0.212241	0.31811	0.0919381	0.309931	0.237465	0.090993	0.208863	0.0672545
FA 20:2	0.73777	0.839093	0.657745	0.482418	0.510439	1.16837	0.746095	0.761864	0.639112	1.30575	0.462764	0.822247	0.907046	1.14287	1.12775	0.52235	0.997424	0.342943
FA 20:3	2.70785	3.05665	2.63791	1.14252	1.17328	1.6832	2.76225	2.76536	3.03187	2.39953	1.41074	1.50834	3.2541	3.26715	2.79444	1.69337	2.25279	0.934511
FA 20:4	0.834206	0.959667	0.862824	1.38038	1.0858	0.996104	0.895348	0.944472	0.90425	3.00049	8.45477	0.90389	1.00292	0.992894	0.828205	0.752341	0.974666	0.327084
FA 20:3	0.439258	0.48243	0.331418	0.29137	0.191354	0.497761	0.503473	0.518707	0.442887	0.452994	0.2547	0.48859	0.406498	0.467291	0.496851	0.130824	0.423563	0.231559
FA 20:4	2.66018	2.88366	2.80002	1.20373	1.441	1.61736	2.59141	2.78889	3.12823	1.92454	1.04209	1.37015	2.95439	2.74176	2.60226	1.53555	1.23911	0.643623
FA 20:5	0.139162	0.153273	0.118992	0.063108	0.0294323	0.16398	0.128591	0.120329	0.140468	0.0839995	0.085197	0.211842	0.0605923	0.145603	0.147686	0.134162	0.22593	0.279268
FA 20:5	7.90973	8.6821	8.19826	2.84077	3.5227	4.70435	7.95236	9.43211	9.40958	6.58259	3.71771	3.80274	8.7127	9.2061	8.40337	4.25355	5.04523	1.57959
FA 22:0	0.756621	0.569743	0.851605	0.532911	0.348826	0.811266	0.817251	0.77658	0.75046	0.852836	0.600512	0.840396	0.715312	0.73761	0.717657	0.741769	0.83082	0.443046
FA 22:1	0.945016	0.946305	0.830485	0.305891	0.289523	0.793229	0.984434	1.30353	1.40271	0.470055	0.496011	0.689906	0.885872	0.847369	0.938625	0.419155	0.579504	0.390156

### Sheet: GC-MS Lipidomics - fasn-1 RNAi
Triglyceride Data (Total Sum Normalized)	EV Vehicle			EV + 4.5 mM Phenformin			fasn-1 RNAi Vehicle			fasn-1 RNAi + 4.5 mM Phenformin				Phospholipid Data (Total Sum Normalized)	EV Vehicle			EV + 4.5 mM Phenformin			fasn-1 RNAi Vehicle			fasn-1 RNAi + 4.5 mM Phenformin
FA C14:0	0.0655574	0.0526524	0.00864205	0.0164813	0.0172021	0.0999064	0.0493797	0.0312493	0.016388	0.0676174	0.0477044	0.0532819		FA C15:0 iso	1.68795	1.74744	1.65593	1.35511	1.28453	1.37578	1.29848	1.77051	1.66529	1.20652	1.1572	0.890878
FA C14:0 iso	6.1028	4.24297	4.21231	3.92709	5.58135	5.99963	4.67892	4.82452	4.65195	5.54298	4.8411	3.64908		FA C16:0	2.29357	1.53833	1.67748	2.24289	2.9273	2.2845	1.5566	1.41348	2.12748	1.9726	2.73943	2.59521
FA C15:0 cyclo	0.330884	0.236564	0.3795	0.263782	0.355723	0.384985	0.179545	0.205517	0.194308	0.2198	0.32602	0.240871		FA C16:0 DMA	0.0259566	0.022678	0.00518321	0.00502566	0.0159043	0.0173631	0.0281906	0.0308293	0.0391762	0.0242266	0.00765419	0.00824696
FA C16:0	3.61933	3.18936	3.34303	6.30531	4.21937	4.58334	2.79858	2.76157	3.63456	4.03593	5.23758	5.10615		FA C16:1	1.1816	0.987118	1.03255	1.41792	1.43875	1.26621	0.757895	0.736242	0.755932	0.951881	0.952143	0.970497
FA C17:0 cyclo #1	0.0203157	0.0522292	0.0218804	0.0130157	0.0110927	0.0200762	0.0343914	0.0366583	0.0507663	0.0137255	0	0.00738615		FA C17:0 iso	3.94871	3.04248	3.37174	1.863	2.46045	1.94445	3.08725	3.13921	4.08941	1.95753	2.58158	2.65658
FA C16:1	3.16261	2.86074	2.98783	4.16598	3.03752	3.21709	1.80796	1.82262	1.75973	2.10836	2.21714	2.19487		FA C16:2	0.119522	0.103841	0.123562	0.0694938	0.0774143	0.0712236	0.0944284	0.0867553	0.0707122	0.0550021	0.0548742	0.0557546
FA C17:0 iso #1	7.15397	7.16455	7.72736	6.14383	3.83053	4.19508	5.71624	5.77533	7.43001	4.35315	5.89705	6.2145		FA C17:0 cyclo	6.72988	6.43225	6.74527	6.03254	6.30161	6.2659	7.50341	7.26969	8.12157	6.33121	6.65066	6.96194
FA C16:2	0.202258	0.219809	0.234793	0.162759	0.134978	0.154206	0.153557	0.149668	0.145445	0.0978815	0.0983335	0.113685		DMA #1	8.418	9.39931	8.97584	8.82229	9.05805	9.78675	9.01088	9.41388	8.04279	9.28389	8.97208	8.90688
FA C17:0 iso #2	0.50865	0.434818	0.45192	0.70539	0.55076	0.585566	0.362581	0.363559	0.476081	0.536932	0.524583	0.739451		DMA #2	0.0919111	0.100749	0.101208	0.122357	0.106367	0.116007	0.0653001	0.0669398	0.0502711	0.0582866	0.0766476	0.0596761
FA C17:0 cyclo #2	26.3924	26.1148	27.1487	17.4947	17.2537	18.0573	24.666	25.3125	25.428	17.4204	17.9469	18.9766		FA C18:0	4.92964	4.89884	5.09986	6.2027	5.64018	6.02978	5.59301	5.22344	5.52268	6.37245	6.31863	6.30298
DMA	0.251903	0.246212	0.246375	0.486627	0.448696	0.512926	0.339842	0.337615	0.278099	0.496754	0.461283	0.476567		FA C18:1 (oleate)	0.46274	0.346501	0.27243	0.938003	0.677947	0.84807	0.645573	0.492099	0.768361	1.44802	1.147	1.14239
FA C17:0 dual cyclo #1	0.165246	0.165643	0.187465	0.12046	0.133948	0.141702	0.146838	0.154705	0.151594	0.0840077	0.112595	0.0991954		FA C18:1 (vaccenate)	14.9158	15.9227	15.9228	14.9869	14.4269	14.3949	12.7565	12.6454	12.3885	12.6995	12.7495	12.7418
FA C18:0	2.43432	2.32085	2.1824	4.38534	5.96834	4.57463	3.3534	3.16028	3.09582	5.39723	4.90612	4.95334		FA C19:0 iso	0.36049	0.400637	0.421763	0.18858	0.17995	0.184828	0.325979	0.330937	0.311611	0.182245	0.188907	0.192206
FA C18:1 (oleate)	0.530647	0.307414	0.282101	1.19142	1.13532	0.914986	0.632637	0.486287	0.816494	1.5354	1.29019	1.25042		FA C18:2 #1	8.42393	8.75968	8.73278	11.4333	11.0991	11.7842	9.52073	9.42023	9.03216	11.8609	11.0965	11.1003
FA C18:1 (vaccenate)	15.4714	16.314	15.5276	18.8563	19.6744	17.9036	14.2616	13.7498	13.0684	15.3448	15.2472	15.1874		FA C18:2 #2	0.0366449	0.0413249	0.0467545	0.0252202	0.0236668	0.0224929	0.0311923	0.0341142	0.037871	0.0233427	0.02038	0.0249723
FA C19:0 iso	0.181797	0.217286	0.207487	0.120595	0.181092	0.140319	0.180708	0.186337	0.172857	0.128755	0.112169	0.130684		FA C18:2 #3	0.208375	0.249039	0.266227	0.109575	0.117316	0.110096	0.162056	0.176295	0.170385	0.0892923	0.0968486	0.0841235
FA C18:2 #1	0.0500206	0.0423369	0.0419742	0.12745	0.119225	0.106034	0.0362389	0.0308364	0.0365354	0.0595502	0.0526328	0.0619968		DMA #3	0.00996747	0.0190465	0.017125	0.00639756	0.0141685	0.015014	0.0258648	0.0294875	0.0179829	0.0143271	0.0121156	0.0112963
FA C18:2 #2	6.83082	6.81208	6.74925	10.8691	10.5813	11.4489	8.7897	8.68784	8.22758	12.2285	11.1832	11.2612		FA C18:3 #1	1.29966	1.17934	1.21906	1.66962	1.5752	1.56489	1.40497	1.31496	1.34066	1.59085	1.45723	1.47066
FA C18:2 #3	0.0583037	0.0623843	0.0617043	0.0263307	0.0323565	0.0346913	0.0510853	0.0567911	0.0491598	0.016637	0.0286387	0.0326872		FA C18:3 #2	0.703096	0.669874	0.639956	0.672505	0.672657	0.639453	0.526768	0.538239	0.559482	0.483845	0.484998	0.484002
FA C18:2 #4	0.400902	0.474443	0.476216	0.24834	0.262699	0.248481	0.3664	0.374598	0.339092	0.195106	0.209657	0.206157		FA C19:0 cyclo	5.43643	5.26891	5.46216	4.22008	4.49403	4.52072	6.74612	6.639	6.62724	5.63876	5.75355	5.85624
FA C18:3 #1	0.534133	0.542123	0.50811	0.812026	0.883595	0.848584	0.638558	0.600106	0.573548	0.904058	0.81316	0.783217		FA C19:0 dual cyclo	0.0818033	0.0697928	0.0781438	0.071817	0.0676672	0.0643983	0.0590454	0.0658896	0.0575701	0.0309951	0.0405974	0.0310996
FA C18:3 #2	0.307198	0.313565	0.288826	0.245929	0.292945	0.279205	0.256799	0.263457	0.258761	0.234708	0.232031	0.229687		DMA #4	0.163863	0.151159	0.161008	0.206983	0.206811	0.210058	0.165652	0.158675	0.143228	0.193764	0.201784	0.186687
FA C17:0 cyclo #3	0.105184	0.0903132	0.0825877	0.0994	0.148568	0.128521	0.0873411	0.0735802	0.0770781	0.117292	0.123067	0.11348		FA C18:4	0.0081945	0.00634396	0.00796975	0.0148965	0.00972915	0.0104969	0.011683	0.0117953	0.0075468	0.022399	0.0160925	0.0202294
FA C17:0 cyclo #4	10.7665	11.4484	11.1114	8.18458	9.82805	9.10037	13.6554	13.7208	13.3985	11.2171	11.3309	11.279		DMA #5	0.0782493	0.0768318	0.0757785	0.0729848	0.0802795	0.071294	0.0630443	0.054458	0.0451697	0.0551515	0.0564236	0.053825
FA C17:0 dual cyclo #2	0.0795234	0.0816864	0.082021	0.132948	0.134872	0.136205	0.0842126	0.0897024	0.0793801	0.130469	0.124242	0.102372		FA C20:0	0.652793	0.616812	0.639689	0.729717	0.669012	0.710912	0.764052	0.734219	0.737841	0.819873	0.762196	0.79713
FA C18:4	0.176909	0.190723	0.193011	0.141613	0.15258	0.14867	0.16956	0.174267	0.162901	0.120549	0.133784	0.104946		FA C19:0 tri cyclo	0.0210581	0.0135433	0.0185667	0.0157254	0.016877	0.0145873	0.0209589	0.0146955	0.0150048	0.0118491	0.0138681	0.0108468
FA C20:0	0.329122	0.328732	0.292679	0.484819	0.663179	0.51172	0.408674	0.401403	0.374255	0.578593	0.530613	0.547336		FA C20:1 #1	0.0753224	0.0713222	0.0806999	0.0839283	0.0852768	0.0884477	0.0930693	0.0906549	0.0821235	0.0988285	0.0880655	0.0983545
FA C20:1 #1	0.0917419	0.0958599	0.0783971	0.057832	0.0577702	0.0555964	0.0845997	0.095437	0.095028	0.066975	0.0628305	0.0600206		FA C20:1 #2	0.447384	0.454629	0.479897	0.454872	0.456384	0.46047	0.411223	0.406123	0.384347	0.416889	0.441984	0.435876
FA C20:1 #2	0.0743753	0.0843896	0.0804955	0.0943205	0.100708	0.104806	0.0976627	0.100684	0.0911724	0.134832	0.0979775	0.115154		FA C20:2 #1	0.964405	1.06469	1.11855	1.21475	1.17	1.25695	1.08358	1.13262	1.02907	1.30752	1.33038	1.29188
FA C20:1 #3	0.55935	0.638817	0.585115	0.654292	0.675837	0.636317	0.592295	0.579672	0.511751	0.653494	0.617163	0.617059		FA C20:2 #2	0.0955541	0.0900709	0.107039	0.0988734	0.0983373	0.0999477	0.0979543	0.101076	0.0894471	0.0847013	0.0888598	0.0804006
FA C20:2	0.92203	1.01128	0.977088	1.19351	1.16109	1.24564	1.23543	1.22429	1.07426	1.4518	1.43314	1.41761		FA C20:3 #1	4.47525	4.29768	4.16292	4.58132	4.38064	4.20249	4.67705	4.62983	4.68157	5.12402	4.72875	4.80772
FA C20:3 #1	0.799782	0.878764	0.832634	0.846011	0.800844	0.898382	1.04113	1.03921	0.941927	1.21565	1.04346	1.05729		FA C20:3 #2	9.63079	9.47915	9.22912	9.19809	8.99396	8.95979	9.67188	10.0474	9.78696	9.49159	8.88199	9.54256
FA C20:4 #1	2.841	3.12993	2.94647	3.05033	2.97771	3.29693	3.3801	3.42893	3.20772	3.79482	3.30863	3.53544		FA C20:4 #1	0.049929	0.0572599	0.0557957	0.0560382	0.0496702	0.0523429	0.0474701	0.0507258	0.0497103	0.0317662	0.0403326	0.0355706
FA C20:3 #2	0.399406	0.445174	0.397296	0.377521	0.381166	0.406173	0.532852	0.533912	0.513321	0.531222	0.522095	0.522111		FA C20:3 #3	0.264377	0.291107	0.300448	0.27122	0.260246	0.281737	0.321406	0.312102	0.303214	0.31283	0.342962	0.310222
FA C21:0 iso	0.0563263	0.0550922	0.0577748	0.0470012	0.0647714	0.0525627	0.0464573	0.0467311	0.0396953	0.0545809	0.0368328	0.0382757		FA C20:3 #4	0.0769832	0.0738438	0.0856881	0.0855568	0.0825167	0.0822002	0.0740182	0.0710189	0.0498593	0.0654693	0.0628781	0.0444027
FA C20:4 #2	0.796965	0.903613	0.896685	0.816497	0.823986	0.925121	0.997393	1.01814	0.948613	1.10194	1.07471	1.01854		FA C20:4 #2	3.25402	3.36675	3.19683	3.17759	3.18979	2.95054	3.25105	3.17491	3.2361	3.33455	3.32647	3.13832
FA C20:5 #1	0.10416	0.105552	0.107539	0.0853365	0.0936933	0.105362	0.117062	0.122027	0.114914	0.115552	0.116074	0.110243		FA C20:5 #1	0.284869	0.290426	0.286548	0.263209	0.272888	0.271476	0.279432	0.284146	0.280033	0.259506	0.252708	0.252854
FA C20:5 #2	6.47352	7.45821	7.43345	6.2028	6.40592	6.90669	7.25429	7.24534	6.78941	6.88877	6.92714	6.5899		FA C20:5 #2	17.1869	17.4505	17.2225	16.0207	16.3695	15.9662	16.867	16.9555	16.3781	15.0614	15.8211	15.3713
FA C22:0	0.599315	0.589405	0.500633	0.761473	0.751618	0.812241	0.67968	0.687419	0.672648	0.756344	0.698833	0.761606		FA C22:0	0.769973	0.814789	0.770498	0.913165	0.85472	0.903376	0.783618	0.813854	0.779691	0.936232	0.893837	0.876298
FA C23:0 iso	0.0494212	0.0772396	0.0693265	0.0814278	0.0714787	0.0774852	0.0348907	0.0465749	0.0522162	0.0476861	0.0332235	0.041224		FA C23:0 iso	0.0834358	0.0886283	0.0883258	0.0696089	0.0680275	0.075641	0.0674504	0.0765772	0.0694635	0.0643358	0.0638422	0.070865
														FA C24:0	0.0509708	0.044533	0.0443049	0.0155298	0.0262347	0.0240363	0.0481697	0.0419524	0.0543705	0.0316886	0.0270035	0.0269818

### Sheet: GC-MS - daf-2 Acetate
FA C18:0 Methyl Ester (Stearate) m/z	N2 + 10 mM Sodium Acetate 13C2 99% R1	N2 + 10 mM Sodium Acetate 13C2 99% R2	N2 + 10 mM Sodium Acetate 13C2 99% R3	N2 - Vehicle R1	N2 - Vehicle R2	N2 - Vehicle R3	daf-2(e1370) + 10 mM Sodium Acetate 13C2 99% R1	daf-2(e1370) + 10 mM Sodium Acetate 13C2 99% R2	daf-2(e1370) + 10 mM Sodium Acetate 13C2 99% R3	daf-2(e1370) - Vehicle R1	daf-2(e1370) - Vehicle R2	daf-2(e1370) - Vehicle R3
298	0.760099	0.768339	0.76753	0.820718	0.798048	0.810887	0.668979	0.663327	0.685576	0.803435	0.807299	0.792686
299	0.165853	0.159746	0.165649	0.162177	0.179363	0.167313	0.166165	0.16343	0.163766	0.175683	0.173718	0.173513
300	0.0574625	0.0604444	0.0603696	0.017105	0.0198358	0.0196497	0.08569	0.0916764	0.0805589	0.0208811	0.018983	0.0221367
301	0.0128959	0.00808466	0.00645108	0	0.0027536	0	0.0178042	0.0189849	0.0178525	0	0	0
302	0.00368947	0	0	0	0	0	0.0243746	0.0236968	0.0190059	0	0	0
303	0	0	0	0	0	0	0.00473248	0.00791418	0	0	0	0
304	0	0	0	0	0	0	0.0115096	0.0117798	0.0123211	0	0	0
305	0	0	0	0	0	0.00215029	0.00367571	0	0.00561002	0	0	0
306	0	0	0	0	0	0	0.00705277	0.00898923	0.0106695	0	0	0.0070486
307	0	0	0	0	0	0	0	0.00370548	0	0	0	0
308	0	0	0	0	0	0	0	0.00649603	0	0	0	0
309	0	0	0	0	0	0	0.00365274	0	0	0	0	0
310	0	0	0	0	0	0	0	0	0	0	0	0
311	0	0	0	0	0	0	0	0	0	0	0	0
312	0	0	0	0	0	0	0	0	0.00464007	0	0	0
313	0	0	0	0	0	0	0.00636357	0	0	0	0	0.00461649
314	0	0.00338624	0	0	0	0	0	0	0	0	0	0
315	0	0	0	0	0	0	0	0	0	0	0	0
316	0	0	0	0	0	0	0	0	0	0	0	0

### Sheet: GC-MS - Malate Acetate
FA C18:0 Methyl Ester (Stearate)	Vehicle + 10 mM Sodium Acetate 13C2 99%	Vehicle + 10 mM Sodium Acetate 13C2 99%	Vehicle + 10 mM Sodium Acetate 13C2 99%	Vehicle - Mock	Vehicle - Mock	Vehicle - Mock	10 mM L-Malic Acid + 10 mM Sodium Acetate 13C2 99%	10 mM L-Malic Acid + 10 mM Sodium Acetate 13C2 99%	10 mM L-Malic Acid + 10 mM Sodium Acetate 13C2 99%	10 mM L-Malic Acid - Mock	10 mM L-Malic Acid - Mock	10 mM L-Malic Acid - Mock
m/z	Replicate 1	Replicate 2	Replicate 3	Replicate 1	Replicate 2	Replicate 3	Replicate 1	Replicate 2	Replicate 3	Replicate 1	Replicate 2	Replicate 3
298	0.809368	0.775916	0.782626	0.799236	0.822633	0.811681	0.695853	0.738273	0.712848	0.818914	0.799886	0.81953
299	0.15126	0.160819	0.164336	0.169843	0.149429	0.167478	0.148819	0.170752	0.171134	0.16356	0.170359	0.163065
300	0.0275494	0.042234	0.0359517	0.020467	0.0279385	0.0208412	0.106896	0.0584821	0.0798128	0.0175265	0.0218348	0.0174055
301	0.00796005	0.00935498	0.00625927	0	0	0	0.0146339	0.0181632	0.0151255	0	3.07095e-05	0
302	0	0	0	0	0	0	0.000238572	0.00820098	0.0122255	0	0	0
303	0	0	0	0	0	0	0.0180066	0	0.000275309	0	0	0
304	0	0.00903059	0	0.000217865	0	0	0.00790674	0	0.00857908	0	0	0
305	0	0	0	0.000576419	0	0	0.000266733	0	0	0	0	0
306	0	0.000118385	0.00469852	0.00965946	0	0	0.00737896	0	0	0	0	0
307	0	0	0	0	0	0	0	0	0	0	0.000358786	0
308	0	0.000277371	0	0	0	0	0	0	0	0	0	0
309	0.000257953	0	0	0	0	0	0	0	0	0	0	0
310	0.0003648	0.000879861	0.000267065	0	0	0	0	0	0	0	0.000277915	0
311	0	0	0	0	0	0	0	0	0	0	0	0
312	0	0.00036575	0.000376352	0	0	0	0	0.000218593	0	0	0.00055583	0
313	0.00324002	0.000493964	0.0054857	0	0	0	0	0.00590997	0	0	0.00605572	0
314	0	0.000251161	0	0	0	0	0	0	0	0	0.00048136	0
315	0	0.000259166	0	0	0	0	0	0	0	0	0.000160452	0
316	0	0	0	0	0	0	0	0	0	0	0	0

### Sheet: LC-MS Metabolomics
Sample	AcCoA	CoASH	AMP	ADP	ATP	NAD	NADH	NADP	NADPH	NADH/NAD	NADPH/NADP	2-Ketoglutarate	Aspartate	Citrate	Glutamate	Lactate	Malate	Alanine	Pyruvate	Succinate	Phenformin	ATP/AMP	ADP/AMP
EV - Vehicle	4358455	5915015	193374628	110076296	475491923	11780028	1128775	929522	1715112	0.0958211	1.84515	36447528	179159583	448185235	1267801049	1270258156	175047174	546654156	140891670	215108813	33330436	2.45892	0.569239
EV - Vehicle	4212461	5986217	163212463	105570424	458293970	12124837	1033656	874401	1525978	0.0852511	1.74517	38671375	178256753	473750130	1274565238	1218025792	183068166	528744910	143302961	233764552	55279	2.80796	0.646828
EV - Vehicle	3534899	5169628	173019657	94523378	390006230	10273929	935978	838583	1258822	0.0911022	1.50113	31005360	160811852	331898842	1057625888	862524016	144633094	419437956	130240174	165739098	111803	2.25412	0.546316
EV - Vehicle	4314083	6258153	222941523	112049644	390181042	13637276	1219922	1154899	1351721	0.089455	1.17042	40503230	179004895	460889082	1309094376	1202581030	193208392	563244856	158083452	235239191	71150	1.75015	0.502597
EV + 0.5 mM Phenformin	2678450	3819630	123118795	52042899	207728236	7870397	773942	487647	1205086	0.0983358	2.47123	24075476	132683300	272325626	850070963	688292759	113020647	318566975	96871877	132223455	74702986	1.68722	0.422705
EV + 0.5 mM Phenformin	4018941	6180706	191451329	95688754	435589209	11172652	1021626	862934	1521388	0.0914399	1.76304	35636900	162798195	462832529	1237516861	1266993817	176538340	495268887	130167988	238499327	94366870	2.2752	0.499807
EV + 0.5 mM Phenformin	4216816	4662363	144595224	80364093	383444156	10631720	889105	756882	1639949	0.0836276	2.16672	29003878	170651853	331600305	1052358170	794699153	138693014	415954009	114861153	138485588	80465355	2.65185	0.555787
EV + 0.5 mM Phenformin	3621320	5384957	153803825	84288469	346366660	11164248	929867	738266	1466817	0.0832897	1.98684	33705384	166657387	373807127	1127329963	1145427817	172200462	478482397	138253334	229775421	81696949	2.252	0.548026
EV + 1 mM Phenformin	3593182	4579318	116279432	74863787	340675108	8629250	879526	669883	1293068	0.101924	1.93029	26586613	139964951	289328288	922425542	690800672	125700872	349035293	114673755	147264845	154642506	2.9298	0.643827
EV + 1 mM Phenformin	5355941	7934996	196886916	127515180	506213676	14018079	1361100	1099836	2005524	0.097096	1.82348	41796493	191405949	595913582	1556909886	1345890100	244283746	683834335	160949305	337301419	243962595	2.57109	0.647657
EV + 1 mM Phenformin	5305526	6392307	180786459	113085050	483898092	13349873	1240454	958291	1931202	0.0929188	2.01526	40039304	203711020	516284231	1463875727	1239046255	226910684	603998229	169435436	289853561	234769112	2.67663	0.625517
EV + 1 mM Phenformin	4044245	6279745	194491421	87922021	325041935	10982245	1149392	861687	1489144	0.104659	1.72817	39959249	177555432	401649145	1342959012	1128230090	192250658	534572285	149277792	289026128	185092256	1.67124	0.452061
EV + 4.5 mM Phenformin	3013448	5118191	115477828	62000829	192952707	9481457	1269676	665678	1511654	0.133911	2.27085	28388903	225312621	243950615	1150324330	441260984	112121944	415161432	60980978	127547928	1397569176	1.67091	0.536907
EV + 4.5 mM Phenformin	3652926	6801620	157583262	84851979	250892251	11059746	1543417	854597	1696810	0.139553	1.98551	36055025	230964812	307839720	1316038165	543453137	165809903	516573222	71492037	168425539	1796635170	1.59212	0.538458
EV + 4.5 mM Phenformin	3675568	6757582	135980919	79520988	255625768	11244058	1444896	777190	1745661	0.128503	2.24612	35873919	239296129	295567750	1314386656	433044828	136718366	508592138	61547244	159958492	2142182911	1.87986	0.584795
EV + 4.5 mM Phenformin	3784339	7090631	204971001	87988929	253367274	10290981	1475525	854144	1482231	0.14338	1.73534	36875208	237412097	300326897	1351431002	469999953	160383551	488024905	73114763	160140441	2023382676	1.23611	0.429275
EV + 10 mM L-Malic Acid	1788406	2757334	69429438	29281920	87250483	6355790	458241	227050	687906	0.0720982	3.02976	21265210	301087355	129480447	1001478188	195399179	92872126	206811362	22294282	64805516	98760	1.25668	0.421751
EV + 10 mM L-Malic Acid	3815573	6447188	145846481	64703597	298486136	13167541	1017283	769994	1770981	0.0772569	2.29999	43340088	128787075	434061354	1309559979	1397881374	195554437	431692449	127543053	266121770	522826	2.04658	0.443642
EV + 10 mM L-Malic Acid	2926597	3837392	94190184	57257775	261132886	10010397	726987	584964	1389446	0.0726232	2.37527	30083074	111605911	309235193	902580097	738540756	118843649	306225621	89267449	132954834	0	2.7724	0.607895
EV + 10 mM L-Malic Acid	2162991	3380933	59592011	32750923	119971251	9811730	618570	381276	1076673	0.0630439	2.82387	26614575	268813061	185125212	1000291311	254600931	104125308	221357072	49189098	69938435	26338	2.01321	0.549586
fasn-1 RNAi - Vehicle	3430702	7468443	248590048	89875369	276806191	12240032	1476457	698929	1688000	0.120625	2.41512	35670511	140970965	340674602	1042045729	869275905	169085503	546683868	141706303	300215781	122289	1.1135	0.36154
fasn-1 RNAi - Vehicle	1931671	2303111	61899021	30076377	140743901	5602849	508404	275095	1021415	0.0907403	3.71295	11404749	90885724	113484159	477502193	291097555	51920204	207390508	76010968	59752317	36301	2.27377	0.485894
fasn-1 RNAi - Vehicle	3708742	7115614	233461867	91457286	276207484	13015957	1401963	722739	1782446	0.107711	2.46624	31189963	151706578	353550368	1061888996	1088579150	173857957	555296655	167851374	344178142	765036	1.18309	0.391744
fasn-1 RNAi - Vehicle	3849132	6253479	200114292	96654588	290090338	12592767	1310896	772042	1898519	0.104099	2.45909	33884426	157797273	358238943	1021768979	800005928	184101922	612688393	141539519	275941672	485976	1.44962	0.482997
fasn-1 RNAi + 0.5 mM Phenformin	4682113	9568782	319973559	129229602	405903026	14689543	1969571	876693	2374870	0.13408	2.7089	35689167	156012623	437914129	1356239808	1251053510	211621427	675384099	166476636	447994717	193908655	1.26855	0.403876
fasn-1 RNAi + 0.5 mM Phenformin	4663202	8706050	296467231	116550022	332524566	14952815	2273617	787478	2398276	0.152053	3.04551	38716562	152358815	411270907	1328520519	1175194578	211753330	626559399	158284268	427920498	184218592	1.12162	0.39313
fasn-1 RNAi + 0.5 mM Phenformin	3941356	7388344	275873907	104069002	307133535	12342934	1508453	743995	1884260	0.122212	2.53262	33415520	134141233	320174304	1119857741	986018013	173508249	514002813	149180233	356408808	143292416	1.11331	0.377234
fasn-1 RNAi + 0.5 mM Phenformin	4581425	10836395	395831563	134054884	377955103	15224755	2131703	925860	2257977	0.140016	2.43879	45695865	162325189	486322845	1476107122	1454000932	232080925	771241378	194898729	587349369	221493689	0.954838	0.338666
fasn-1 RNAi + 1 mM Phenformin	3767542	6688765	206447354	81743685	239604109	10609281	1689260	570442	1981999	0.159225	3.4745	26020654	118213535	244356937	921329187	686608948	133512270	473639375	116904598	245236313	400327509	1.16061	0.395954
fasn-1 RNAi + 1 mM Phenformin	5305801	10557652	315518429	135516212	395758328	14783503	2024897	1010283	2212275	0.13697	2.18976	38261550	196574336	404318810	1466163115	1218042317	217294402	769698448	168896329	503143710	1324954819	1.25431	0.429503
fasn-1 RNAi + 1 mM Phenformin	5125808	10776122	306816411	117330709	316639963	15413590	2194746	830661	2421202	0.14239	2.91479	39088154	169018308	445964558	1300262764	957531515	252371258	738013395	161955315	464234286	388903058	1.03202	0.382413
fasn-1 RNAi + 1 mM Phenformin	4061459	8446948	337342560	119944516	306287904	14157062	2183581	847077	2215374	0.15424	2.61532	37565553	143123148	354329283	1330637740	1109269026	183646293	655451282	166960017	492949851	421956782	0.907943	0.355557
fasn-1 RNAi + 4.5 mM Phenformin	1568621	4716565	155331541	47718367	84854899	7789997	3284331	488254	1146622	0.421609	2.34841	14369889	189056648	121325636	730732731	203724903	88703131	304569892	46519835	88003793	4047041321	0.546282	0.307203
fasn-1 RNAi + 4.5 mM Phenformin	2099076	4907951	95799556	50216244	103627002	8123144	1500375	452326	1305818	0.184704	2.8869	16380259	178850322	142299894	773319535	218691719	90951290	242209326	52876878	107035852	2063826487	1.08171	0.52418
fasn-1 RNAi + 4.5 mM Phenformin	2104190	5132792	109564140	50953704	99198045	8733246	1645201	472689	1306541	0.188384	2.76406	19068557	230720886	179416180	846046800	262488489	97471177	273736345	51501638	133046188	1938721607	0.905388	0.465058
fasn-1 RNAi + 4.5 mM Phenformin	2063461	4956078	94004972	51635956	99307111	9269712	1828297	518328	1452118	0.197233	2.80154	17564997	181332006	145615914	795098277	265911091	101822145	269478043	57098189	130501835	2382473518	1.0564	0.54929
fasn-1 RNAi + 10 mM L-Malic Acid	2602908	5898817	174735030	83787263	240969795	11940619	1356628	630561	1803758	0.113615	2.86056	29438209	94867945	299227980	962227626	822911488	151396956	383892134	132267152	315287339	404247	1.37906	0.47951
fasn-1 RNAi + 10 mM L-Malic Acid	3768946	8974199	300338753	104171240	294023157	16076649	2450166	783154	2186008	0.152405	2.79129	40238603	90936884	510506761	1131042220	1034475467	235202112	609256849	183861850	545931883	496218	0.978972	0.346846
fasn-1 RNAi + 10 mM L-Malic Acid	3340388	6793769	164071750	72385906	235964526	14101568	1781757	612894	1994743	0.126352	3.25463	36808540	85337067	411502392	961986421	796224928	205376872	489709959	155948460	398984508	830898	1.43818	0.441184
fasn-1 RNAi + 10 mM L-Malic Acid	1447914	2912364	85014929	35050495	108232888	7493140	1113122	291326	1252537	0.148552	4.29943	17741319	73398154	141354897	560344097	390263505	83021582	187306625	87857260	138883167	206616	1.2731	0.412286
