## Supplementary material for "Reductive death is averted by an ancient metabolic switch": Table S6

### Sheet: Introduction
Table S6. All oligonucleotides used during this study. Related to Figures 1-7, Figures S1-7, and STAR Methods.

### Sheet: Oligos
Oligonucleotide ID:	Sequence (5' -> 3'):	Gene/Transgene:	Allele (if applicable):	Used For:
AS-3260	TTTCAGGAGGACCCTTGgctagcCGGTAGAAAAAATGAAGGTCACCGTGGTCGGA	cytoplasmic LbNOX	N/A	Gibson assembly forward primer to clone cLbNOX into KpnI/NheI site in pAS59
AS-3261	TTTCAGGAGGACCCTTGgctagcCGGTAGAAAAAATGCTCGCTACAAGGGTCTTT	mitochondrial LbNOX	N/A	Gibson assembly forward primer to clone mitoLbNOX into KpnI/NheI site in pAS59
AS-3262	AAGTAGGATGAGACAGCggtaccTTACTTGTCATCGTCATCCTTG	LbNOX	N/A	Gibson assembly common reverse primer to clone LbNox into KpnI/NheI site in pAS59
AS-7018	GTTCCCGTGTTCATCACTCAT	pmp-3	N/A	Forward primer for qRT-PCR of pmp-3
AS-7019	ACACCGTCGAGAAGCTGTAGA	pmp-3	N/A	Reverse primer for qRT-PCR of pmp-3
AS-7203	TCAGTCAATGTCAGAATCCC	pod-2	N/A	Forward primer for qRT-PCR of pod-2
AS-7204	GCGAAATTGTTCTTGTTGGT	pod-2	N/A	Reverse primer for qRT-PCR of pod-2
AS-7879	TGCTGATCGTATGCAGAAGG	act-1	N/A	Forward primer for qRT-PCR of act-1
AS-7880	TAGATCCTCCGATCCAGACG	act-1	N/A	Reverse primer for qRT-PCR of act-1
AS-7945	CATGGATCCAACACAATGGT	fasn-1	N/A	Forward primer for qRT-PCR of fasn-1
AS-7946	TTATCGCATCTTGGAAATCGG	fasn-1	N/A	Reverse primer for qRT-PCR of fasn-1
AS-8232	TTGTATCGAACGATGGATAATAC	fasn-1	N/A	Forward primer to generate fasn-1 N-terminal sgRNA annelead oligo for insertion into pAS276
AS-8233	AACGTATTATCCATCGTTCGATA	fasn-1	N/A	Reverse primer to generate fasn-1 N-terminal sgRNA annelead oligo for insertion into pAS276
AS-8235	acgttgtaaaacgacggccagtcgccggcaAACGAGGGGATAATAAGTAGG	fasn-1	N/A	5' Arm Forward Primer to insert N-terminal GFP::AID**::3xFLAG into fasn-1
AS-8236	TCCAGTGAACAATTCTTCTCCTTTACTCATcgttcgatagctgaaaaaagg	fasn-1	N/A	5' Arm Reverse Primer to insert N-terminal GFP::AID*::3xFLAG into fasn-1
AS-8237	CGTGATTACAAGGATGACGATGACAAGAGAatggataatactggagaagg	fasn-1	N/A	3' Arm Forward Primer to Insert N-terminal GFP::AID*::3xFLAG into fasn-1
AS-8238	ttcacacaggaaacagctatgaccatttatTCGGGTAATATCTAAACGACG	fasn-1	N/A	3' Arm Reverse Primer to Insert N-terminal GFP::AID*::3xFLAG into fasn-1
AS-8394	gtgattccatgctccttgtgc	fasn-1	fr8	Common reverse primer for fasn-1(fr8) wobble genotyping
AS-8395	ccaattcttgagattgggcaAG	fasn-1	fr8	Wildtype forward primer for fasn-1(fr8) wobble genotyping (G>T mismatch)
AS-8396	ccaattcttgagattgggcaAA	fasn-1	fr8	Mutant forward primer for fasn-1(fr8) wobble genotyping (G>T mismatch)
AS-8424	TGAAACAAAATACAGCTGAGCG	fasn-1	N/A	Genotyping Common Forward Primer for N-terminal knockin into fasn-1
AS-8425	AACTTGAGGGTGAGCTTTCCG	fasn-1	N/A	Genotyping Mutant Reverse Primer for N-terminal knockin into fasn-1
AS-8426	TGTGATGTCCCTGAGTTGTCC	fasn-1	N/A	Genotyping WT Reverse Primer for N-terminal knockin into fasn-1
AS-8427	gattccatgctccttgtgccc	fasn-1	fr8	Forward primer to genotype fasn-1(fr8) homozygotes using RFLP
AS-8428	tggaatgctcacacaagaccc	fasn-1	fr8	Reverse primer to genotype fasn-1(fr8) homozygotes using RFLP
AS-8600	ctaacataacatagaacattttcaggaggacccttggAAAAATGCTCGCTACAAG	mitochondrial TPNOX	N/A	Gibson assembly forward primer to clone mito TPNOX into KpnI/NheI site in pAS59
AS-8601	cagttaactaggtgaaagtaggatgagacagcggtacTTACTTGTCATCGTCATC	TPNOX	N/A	Gibson assembly common reverse primer to clone TPNOX into KpnI/NheI site in pAS59
AS-8602	ctaacataacatagaacattttcaggaggacccttggAAAAATGAAGGTCACCGTG	cytoplasmic TPNOX	N/A	Gibson assembly forward primer to clone cytoplasmic TPNOX into KpnI/NheI site in pAS59
AS-8603	GTTTCGAATGATACTAACATAACATAGAACATTTTCAGGAGGACCCTTGgaaaaATGCTCGCTACAAGGGTCTTTAGCCTCGTCGGAAAGAGAGCTATCAGCACCTCCGTCTGCGTGAGAGCTCATAAGGTCACCGTGGTCGGATGCACCCATGCCGGCACCTTCGCCATCAAGCAAATCCTCGCTGAGCACCCTGACGCCGAGGTCACCGTCTACGAGAGGAACGATGTGATCTCCTTCCTGTCCTGTGGCATCGCCCTCTACCTGGGCGGAAAAGTGGCCGATCCCCAAGGCCTCTTCTACAGCTCCCCTGAAGAACTGCAGAAGCTGGGCGCTAATGTGCAGATGAACCACAACGTGCTGGCCATCGACCCTGACCAAAAGACCGTCACAGTCGAG…	mitochondrial TPNOX	N/A	Azenta FragmentGENE of mitochondrial TPNOX with 50bp Gibson annealing ends appended on each side (1580bp)
AS-8604	GTTTCGAATGATACTAACATAACATAGAACATTTTCAGGAGGACCCTTGgaaaaATGAAGGTCACCGTGGTCGGATGCACCCATGCCGGCACCTTCGCCATCAAGCAAATCCTCGCTGAGCACCCTGACGCCGAGGTCACCGTCTACGAGAGGAACGATGTGATCTCCTTCCTGTCCTGTGGCATCGCCCTCTACCTGGGCGGAAAAGTGGCCGATCCCCAAGGCCTCTTCTACAGCTCCCCTGAAGAACTGCAGAAGCTGGGCGCTAATGTGCAGATGAACCACAACGTGCTGGCCATCGACCCTGACCAAAAGACCGTCACAGTCGAGGACCTCACCAATCACGCCCAGACCACCGAGTCCTACGACAAACTGGTGATGACCTCCGGAAGCTGGCCT…	cytoplasmic TPNOX	N/A	Azenta FragmentGENE of cytoplasmic TPNOX with 50bp Gibson annealing ends appended on each side (1511bp)
AS-8818	AAATCATCTGCAAGGACGAATC	eif-3.B	N/A	Primer A to generate translational fusion of Peif-3.B::eif-3.B to pPD95.79 mRFP::HA::STOP::unc-54 3' UTR
AS-8819	AGTCGACCTGCAGGCATGCAAGCTGTCTCTCATCTCCTCCTCCG	eif-3.B	N/A	Primer B to generate translational fusion of Peif-3.B::eif-3.B to pPD95.79 mRFP::HA::STOP::unc-54 3' UTR
AS-8907	TTGTAAAGCTGCCTAAACAATCT	fat-3	N/A	gRNA F for knock-in of C-terminal GFP::3xFLAG to fat-3 (pAS276 w SapI sites added)	F = Forward
AS-8908	AACAGATTGTTTAGGCAGCTTTA	fat-3	N/A	gRNA R for knock-in of C-terminal GFP::3xFLAG to fat-3 (pAS276 w SapI sites added)	R = Reverse
AS-8913	TTGTGAGAAGCACTAAACAATGC	cox-6a	N/A	gRNA F for knock-in of C-terminal GFP::3xFLAG to cox-6a (pAS276 w SapI sites added)
AS-8914	AACGCATTGTTTAGTGCTTCTCA	cox-6a	N/A	gRNA R for knock-in of C-terminal GFP::3xFLAG to cox-6a (pAS276 w SapI sites added)
AS-8915	acgttgtaaaacgacggccagtcgccggcaTGGACATTGGGCTTGGGTAT	fat-3	N/A	5' HA F for knockin of C-terminal GFP::3xFLAG to fat-3 (for cloning into pDD282 with AvrII/SpeI Digest)
AS-8916	CATCGATGCTCCTGAGGCTCCCGATGCTCCGGCAGCTTTAGCTTGAATGTGC	fat-3	N/A	5' HA R for knockin of C-terminal GFP::3xFLAG to fat-3 (for cloning into pDD282 with AvrII/SpeI Digest)
AS-8917	CGTGATTACAAGGATGACGATGACAAGAGATAAACAATCTGGGTGTTC	fat-3	N/A	3' HA F for knockin of C-terminal GFP::3xFLAG to fat-3 (for cloning into pDD282 with AvrII/SpeI Digest)
AS-8918	ggaaacagctatgaccatgttatcgatttcACTCGATCAATCCGTCCTCT	fat-3	N/A	3' HA R for knockin of C-terminal GFP::3xFLAG to fat-3 (for cloning into pDD282 with AvrII/SpeI Digest)
AS-8927	acgttgtaaaacgacggccagtcgccggcaCGAGTACGCCTTCTTGAACG	cox-6a	N/A	5' HA F for knockin of C-terminal GFP::3xFLAG to cox-6a (for cloning into pDD282 with AvrII/SpeI Digest)
AS-8928	CATCGATGCTCCTGAGGCTCCCGATGCTCCGTGCTTCTCACGGTCAGCC	cox-6a	N/A	5' HA R for knockin of C-terminal GFP::3xFLAG to cox-6a (for cloning into pDD282 with AvrII/SpeI Digest)
AS-8929	CGTGATTACAAGGATGACGATGACAAGAGATAAACAATGCTGGACGATAC	cox-6a	N/A	3' HA F for knockin of C-terminal GFP::3xFLAG to cox-6a (for cloning into pDD282 with AvrII/SpeI Digest)
AS-8930	ggaaacagctatgaccatgttatcgatttcCAACGTGTCCAACTTGCTGA	cox-6a	N/A	3' HA R for knockin of C-terminal GFP::3xFLAG to cox-6a (for cloning into pDD282 with AvrII/SpeI Digest)
AS-8931	ATTATCAGATCGAGCACCAC	fat-3	N/A	Forward primer for qRT-PCR of fat-3
AS-8932	CTCTTTGCACCATTCTTTCAC	fat-3	N/A	Reverse primer for qRT-PCR of fat-3
AS-8937	TTTACGGATCCAACAATGTCG	cox-6a	N/A	Forward primer for qRT-PCR of cox-6a
AS-8938	AGGTCTCGCTAGCATTGTG	cox-6a	N/A	Reverse primer for qRT-PCR of cox-6a
AS-9091	gagcaatttgttccaggagttg	cox-6a	N/A	Forward Genotyping Primer for insertion of GFP::SEC::3xFLAG into endogenous C-terminus of cox-6a. WT = no band, MUT = band.
AS-9092	gtactcgagcttgtgtccga	cox-6a	N/A	Reverse Genotyping Primer for insertion of GFP::SEC::3xFLAG into endogenous C-terminus of cox-6a. WT = no band, MUT = band.
AS-9097	cacacgcaacatgactccat	fat-3	N/A	Forward Genotyping Primer for insertion of GFP::SEC::3xFLAG into endogenous C-terminus of fat-3. WT = no band, MUT = band.
AS-9098	agatggtacgctcttggacg	fat-3	N/A	Reverse Genotyping Primer for insertion of GFP::SEC::3xFLAG into endogenous C-terminus of fat-3. WT = no band, MUT = band.
